# Prediction of Transcription Factor DNA Binding Affinity with High-Throughput *K*_d_ Measurements and Deep Learning

**DOI:** 10.64898/2026.05.18.725930

**Authors:** Zhi Wang, Di Wang, Ke Shen, Junchen Luo, Xinyao Wang, Nan Wu, Yunzhi Lang, Xiangyu Wang, Jun Ren, Wenyang Dong, Lu Pan, Yitong Lyu, Gang Li, Dubai Li, Chen Xie, Zhen Zhang, Shijun Yu, Liuying Shan, Nannan Zhang, Jian Yan, Mingchen Chen, Xiaoliang Sunney Xie

## Abstract

Transcription factors (TFs) regulate gene expression through specific interactions with genomic DNA. While TF binding motifs from public databases describe sequence preferences, quantifying genome-wide affinity (*K*_d_) is highly desirable for a more accurate thermodynamic description. Here, we report *ivt*FOODIE (*in vitro* FOOtprinting with DeamInasE), an assay that leverages deaminase-mediated cytosine-to-uracil conversion to measure *K*_d_ values for a given TF across accessible genomic regions from human cells. By pre-training on TF binding sites from JASPAR and fine-tuning with our *ivt*FOODIE data from 46 TFs representing 13 different DNA-binding domains (DBDs), we developed Seq2K_d_, a deep learning model capable of predicting a TF’s absolute binding affinity on DNA sequences. Seq2K_d_ enables *de novo* motif discovery of ∼500 previously uncharacterized human TFs and reveals the effects of genetic variation both in TF-coding regions and DNA-binding sites on gene expression and disease susceptibility. By correlating predicted affinity changes with the sign and magnitude of expression quantitative trait locus (eQTL) effects, we stratified TFs into activator-like and repressor-like groups. Compared to clinically benign variants, pathogenic single-nucleotide variants (SNVs) within regulatory and protein-coding regions show significantly larger predicted shifts in *K*_d_. We provide an interactive web portal, the ENcyclopedia of Transcription-factor Interactions with Regulatory Elements (ENTIRE), which integrates the Seq2K_d_ model with the *ivt*FOODIE dataset. This resource offers thermodynamic prediction for TF–DNA interactions for functional genomics and human disease.
