## Supplementary material for "Prediction of Transcription Factor DNA Binding Affinity with High-Throughput *K*_d_ Measurements and Deep Learning": table S1: table S1.xlsx

### Sheet: TF recombinant proteins
Ensembl id.	Gene identifier
HNGC-name	HUGO Gene Nomenclature Committee accepted symbol for the TF
Construct type	Full length (FL) or extended DNA Binding Domain (eDBD)
Classification in Ref. Vaquerizas et al., 2009
Ensembl_ID	HNGC	Homemade/Commercial	Clone used	DOMAIN	eDBD seuqence	Full-length sequence	N-Tag type	C-Tag type	Classificaton in Vaquerizas et al., 2009
ENSG00000128272	ATF4	Homemade	eDBD	bZIP	ARPKPYDPPGEKMVAAKVKGEKLDKKLKKMEQNKTAATRYRQKKRAEQEALTGECKELEKKNEALKERADSLAKEIQYLKDLIEEVRKARGKKRVP		N-TrxA-His	C-Flag	Class a
ENSG00000113916	BCL6	Homemade	eDBD	Znf_C2H2	EMGETQSEYSDSSCENGAFFCNECDCRFSEEASLKRHTLQTHSDKPYKCDRCQASFRYKGNLASHKTVHTGEKPYRCNICGAQFNRPANLKTHTRIHSGEKPYKCETCGARFVQVAHLRAHVLIHTGEKPYPCEICGTRFRHLQTLKSHLRIHTGEKPYHCEKCNLHFRHKSQLRLHLRQKHGAITNTKVQYRVSATDLP		N-TrxA-His	C-Flag	Class a
ENSG00000102974	CTCF	Homemade	eDBD	Znf_C2H2	VGNMKPPKPTKIKKKGVKKTFQCELCSYTCPRRSNLDRHMKSHTDERPHKCHLCGRAFRTVTLLRNHLNTHTGTRPHKCPDCDMAFVTSGELVRHRRYKHTHEKPFKCSMCDYASVEVSKLKRHIRSHTGERPFQCSLCSYASRDTYKLKRHMRTHSGEKPYECYICHARFTQSGTMKMHILQKHTENVAKFHCPHCDTVIARKSDLGVHLRKQHSYIEQGKKCRYCDAVFHERYALIQHQKSHKNEKRFKCDQCDYACRQERHMIMHKRTHTGEKPYACSHCDKTFRQKQLLDMHFKRYHDPNFVPAAFVCSKCGKTFTRRNTMARHADNCAGPDGVEGENGGETKKSKR		N-TrxA-His	C-Flag	Class a
ENSG00000102034	ELF4	Homemade	eDBD	ETS	PVTDPSIPIRKKSKDGKGSTIYLWEFLLALLQDRNTCPKYIKWTQREKGIFKLVDSKAVSKLWGKQKNKPDMNYETMGRALRYYYQRGILAKVEGQRLVYQFKEMPKDLVVIEDEDESSEATAAPPQASTA		N-TrxA-His	C-Flag	Class a
ENSG00000135374	ELF5	Homemade	eDBD	ETS	DPLMSWTDLFSNEEYYPAFEHQTACDSYWTSVHPEYWTKRHVWEWLQFCCDQYKLDTNCISFCNFNISGLQLCSMTQEEFVEAAGLCGEYLYFILQNIRTQGYSFFNDAEESKATIKDYADSNCLKTSGIKSQDCHSHSRTSLQSSHLWEFVRDLLLSPEENCGILEWEDREQGIFRVVKSEALAKMWGQRKKNDRMTYEKLSRALRYYYKTGILERVDRRLVYKFGKNAHGWQEDKL		N-TrxA-His	C-Flag	Class a
ENSG00000175832	ETV4	Homemade	eDBD	ETS	EGDIKQEGVGAFREGPPYQRRGALQLWQFLVALLDDPTNAHFIAWTGRGMEFKLIEPEEVARLWGIQKNRPAMNYDKLSRSLRYYYEKGIMQKVAGERYVYKFVCEPEALFSLAFPDNQRPALKAEFDRPVS		N-TrxA-His	C-Flag	Class a
ENSG00000244405	ETV5	Homemade	eDBD	ETS	KVKQEPTMYREGPPYQRRGSLQLWQFLVTLLDDPANAHFIAWTGRGMEFKLIEPEEVARRWGIQKNRPAMNYDKLSRSLRYYYEKGIMQKVAGERYVYKFVCDPDALFSMAFPDNQRPFLKAESECHLKVKQEPTMYREGPPYQRRGSLQLWQFLVTLLDDPANAHFIAWTGRGMEFKLIEPEEVARRWGIQKNRPAMNYDKLSRSLRYYYEKGIMQKVAGERYVYKFVCDPDALFSMAFPDNQRPFLKAESECHL		N-TrxA-His	C-Flag	Class a, ensembl ID is different
ENSG00000065970	FOXJ2	Homemade	eDBD	Forkhead	GSPTDPNATLSKDEAAVHQDGKPRYSYATLITYAINSSPAKKMTLSEIYRWICDNFPYYKNAGIGWKNSIRHNLSLNKCFRKVPRPRDDPGKGSYWTIDTCPDISRKRRHPPDDDLSQDSPEQEASKSPRGGVAGSGEASLPPEGNPQMSLQ		N-TrxA-His	C-Flag	Class a
ENSG00000106571	GLI3	Homemade	eDBD	Znf_C2H2	LVKEEGDKDESKQEPEVIYETNCHWEGCAREFDTQEQLVHHINNDHIHGEKKEFVCRWLDCSREQKPFKAQYMLVVHMRRHTGEKPHKCTFEGCTKAYSRLENLKTHLRSHTGEKPYVCEHEGCNKAFSNASDRAKHQNRTHSNEKPYVCKIPGCTKRYTDPSSLRKHVKTVHGPEAHVTKKQRGDIHPRPPPPRDSG		N-TrxA-His	C-Flag	Class a
ENSG00000107249	GLIS3	Homemade	eDBD	Znf_C2H2	QATLDDDGEMDGIGGKHCCRWIDCSALYDQQEELVRHIEKVHIDQRKGEDFTCFWAGCPRRYKPFNARYKLLIHMRVHSGEKPNKCTFEGCEKAFSRLENLKIHLRSHTGEKPYLCQHPGCQKAFSNSSDRAKHQRTHLDTKPYACQIPGCTKRYTDPSSLRKHVKAHSSKEQQARKKLRSSTELHPDL		N-TrxA-His	C-Flag	Class b
ENSG00000106006	HOXA6	Homemade	eDBD	Homeodomain	SSYFVNPTFPGSLPSGQDSFLGQLPLYQAGYDALRPFPASYGASSLPDKTYTSPCFYQQSNSVLACNRASYEYGASCFYSDKDLSGASPSGSGKQRGPGDYLHFSPEQQYKPDSSSGQGKALHDEGADRKYTSPVYPWMQRMNSCAGAVYGSHGRRGRQTYTRYQTLELEKEFHFNRYLTRRRRIEIANALCLTERQIKIWFQNRRMKWKKENKLINSTQPSGEDSEAKAGE		N-TrxA-His	C-Flag	Class a
ENSG00000102878	HSF4	Homemade	eDBD	HSF	QEAPAALPTEPGPSPVPAFLGKLWALVGDPGTDHLIRWSPSGTSFLVSDQSRFAKEVLPQYFKHSNMASFVRQLNMYGFRKVVSIEQGGLLRPERDHVEFQHPSFVRGREQLLERVRRKVPALRGDDGRWRPEDLGRLLGEVQALRGVQESTEARLRELRQQNEILWREVVTLRQSHGQQHRVIGKLIQCLFGPLQAGPSNAGGKRKLSLMLDEGSSCPTPAKFNTCPLPG		N-TrxA-His	C-Flag	Class a
ENSG00000130522	JUND	Homemade	eDBD	bZIP	GGAATVAFAAEPVPFPPPPPPGALGPPRLAALKDEPQTVPDVPSFGESPPLSPIDMDTQERIKAERKRLRNRIAASKCRKRKLERISRLEEKVKTLKSQNTELASTASLLREQVAQLKQKVLSHVNSGCQLLPQHQVPAY		N-TrxA-His	C-Flag	Class a
ENSG00000174595	KLF14	Homemade	eDBD	Znf_C2H2	DQAPRRRSVTPAAKRHQCPFPGCTKAYYKSSHLKSHQRTHTGERPFSCDWLDCDKKFTRSDELARHYRTHTGEKRFSCPLCPKQFSRSDHLTKHARRHPTYHPDMIEYRGRRRTPRIDPPLT		N-TrxA-His	C-Flag	Class b
ENSG00000111046	MYF6	Homemade	eDBD	bHLH	PGQCLIWACKTCKRKSAPTDRRKAATLRERRRLKKINEAFEALKRRTVANPNQRLPKVEILRSAISYIERLQDLLHRLDQQEKMQELGVDPFSYRPKQENLEGADFLRTCSSQWPSV		N-TrxA-His	C-Flag	Class a
ENSG00000122180	MYOG	Homemade	eDBD	bHLH	DKGLGTPEHCPGQCLPWACKVCKRKSVSVDRRRAATLREKRRLKKVNEAFEALKRSTLLNPNQRLPKVEILRSAIQYIERLQALLSSLNQEERDLRYRGGGGPQPGVPSECSSH		N-TrxA-His	C-Flag	Class a
ENSG00000102908	NFAT5	Homemade	eDBD	RHD	TDNKGNSKAGNGTLENQKGTGVKKSPMLCGQYPVKSEGKELKIVVQPETQHRARYLTEGSRGSVKDRTQQGFPTVKLEGHNEPVVLQVFVGNDSGRVKPHGFYQACRVTGRNTTPCKEVDIEGTTVIEVGLDPSNNMTLAVDCVGILKLRNADVEARIGIAGSKKKSTRARLVFRVNIMRKDGSTLTLQTPSSPILCTQPAGVPEILKKSLHSCSVKGEEEVFLIGKNFLKGTKVIFQENVSDENSWKSEAEIDMELFHQNHLIVKVPPYHDQHITLPVSVGIYVVTNAGRSHDVQPFTYTPDPAAAGALNVNVKKEISSPA		N-TrxA-His	C-Flag	Class a
ENSG00000077150	NFKB2	Homemade	eDBD	RHD	DFKLNSSIVEPKEPAPETADGPYLVIVEQPKQRGFRFRYGCEGPSHGGLPGASSEKGRKTYPTVKICNYEGPAKIEVDLVTHSDPPRAHAHSLVGKQCSELGICAVSVGPKDMTAQFNNLGVLHVTKKNMMGTMIQKLQRQRLRSRPQGLTEAEQRELEQEAKELKKVMDLSIVRLRFSAFLRASDGSFSLPLKPVISQPIHDSKSPGASNLKISRMDKTAGSVRGGDEVYLLCDKVQKDDIEVRFYEDDENGWQAFGDFSPTDVHKQYAIVFRTPPYHKMKIERPVTVFLQLKRKRGGDVSDSKQFTYYPLVEDKEEVQRKRRKALPTFSQ		N-TrxA-His	C-Flag	Class a
ENSG00000171786	NHLH1	Homemade	eDBD	bHLH	PEPGEPGRKDLQHLSREERRRRRRATAKYRTAHATRERIRVEAFNLAFAELRKLLPTLPPDKKLSKIEILRLAICYISYLNHVLDV		N-TrxA-His	C-Flag	Class b
ENSG00000080298	RFX3	Homemade	eDBD	RFX	VTGGQLISSSGGTYLIGNSMENSGHSVTHTTRASPATIEMAIETLQKSDGLSTHRSSLLNSHLQWLLDNYETAEGVSLPRSTLYNHYLRHCQEHKLDPVNAASFGKLIRSIFMGLRTRRLGTRGNSKYHYYGIRVKPDSPLNRLQEDMQYMAMRQQP		N-TrxA-His	C-Flag	Class a
ENSG00000269404	SPIB	Homemade	eDBD	ETS	EALVAGPEGKGSEAGTRKKLRLYQFLLGLLTRGDMRECVWWVEPGAGVFQFSSKHKELLARRWGQQKGNRKRMTYQKLARALRNYAKTGEIRKVKRKLTYQFDSALLPAVRRA		N-TrxA-His	C-Flag	Class a, ensembl ID is different
ENSG00000196628	TCF4	Homemade	eDBD	bHLH	LDDDKKDIKSITSNNDDEDLTPEQKAEREKERRMANNARERLRVRDINEAFKELGRMVQLHLKSDKPQTKLLILHQAVAVILSLEQQVRERNLNPKAACLKRREEEKVSSEPPPLSLAGPHPGMGDASN		N-TrxA-His	C-Flag	Class a
ENSG00000008196	TFAP2B	Homemade	eDBD	AP-2	SLMMNKDGFLGGMSVNTGEVFCSVPGRLSLLSSTSKYKVTVGEVQRRLSPPECLNASLLGGVLRRAKSKNGGRSLRERLEKIGLNLPAGRRKAANVTLLTSLVEGEAVHLARDFGYICETEFPAKAVSEYLNRQHTDPSDLHSRKNMLLATKQLCKEFTDLLAQDRTPIGNSRPSPILEPGIQSCLTHFSLITHGFGAPAICAALTALQNYLTEALKGMDKMFLNNTTTNRHTSG		N-TrxA-His	C-Flag	Class a
ENSG00000087510	TFAP2C	Homemade	eDBD	AP-2	LNLPCQKELVGAVMNPTEVFCSVPGRLSLLSSTSKYKVTVAEVQRRLSPPECLNASLLGGVLRRAKSKNGGRSLREKLDKIGLNLPAGRRKAAHVTLLTSLVEGEAVHLARDFAYVCEAEFPSKPVAEYLTRPHLGGRNEMAARKNMLLAAQQLCKEFTELLSQDRTPHGTSRLAPVLETNIQNCLSHFSLITHGFGSQAICAAVSALQNYIKEALIVIDKSYMNPGDQSPADSNKTLEK		N-TrxA-His	C-Flag	Class a
ENSG00000105698	USF2	Homemade	eDBD	bHLH	TQRTIAPRTHPYSPKIDGTRTPRDERRRAQHNEVERRRRDKINNWIVQLSKIIPDCNADNSKTGASKGGILSKACDYIRELRQTNQRMQETFKEAERLQMDNELLRQQIEELKNENALLRAQLQQHNLEMV		N-TrxA-His	C-Flag	Class a
ENSG00000153879	CEBPG	Homemade	FL	bZIP		MSKISQQNSTPGVNGISVIHTQAHASGLQQVPQLVPAGPGGGGKAVAPSKQSKKSSPMDRNSDEYRQRRERNNMAVKKSRLKSKQKAQDTLQRVNQLKEENERLEAKIKLLTKELSVLKDLFLEHAHNLADNVQSISTENTTADGDNAGQ*	N-TrxA-His	C-Flag	Class a
ENSG00000122877	EGR2	Homemade	FL	Znf_C2H2		MMTAKAVDKIPVTLSGFVHQLSDNIYPVEDLAATSVTIFPNAELGGPFDQMNGVAGDGMINIDMTGEKRSLDLPYPSSFAPVSAPRNQTFTYMGKFSIDPQYPGASCYPEGIINIVSAGILQGVTSPASTTASSSVTSASPNPLATGPLGVCTMSQTQPDLDHLYSPPPPPPPYSGCAGDLYQDPSAFLSAATTSTSSSLAYPPPPSYPSPKPATDPGLFPMIPDYPGFFPSQCQRDLHGTAGPDRKPFPCPLDTLRVPPPLTPLSTIRNFTLGGPSAGVTGPGASGGSEGPRLPGSSSAAAAAAAAAAYNPHHLPLRPILRPRKYPNRPSKTPVHERPYPCPAEGCDRRFSRSDELTRHIRIHTGHKPFQCRICMRNFSRSDHLTTHIRTHTGEKPFA…	N-TrxA-His	C-Flag	Class a
ENSG00000109381	ELF2	Homemade	FL	ETS		MTSAVVDSGGTILELSSNGVENQEESEKVSEYPAVIVEPVPSARLEQGYAAQVLVYDDETYMMQDVAEEQEVETENVETVEASVHSSNAHCTDKTIEAAEALLHMESPTCLRDSRSPVEVFVPPCVSTPEFIHAAMRPDVITETVVEVSTEESEPMDTSPIPTSPDSHEPMKKKKVGRKPKTQQSPISNGSPELGIKKKPREGKGNTTYLWEFLLDLLQDKNTCPRYIKWTQREKGIFKLVDSKAVSKLWGKHKNKPDMNYETMGRALRYYYQRGILAKVEGQRLVYQFKDMPKNIVVIDDDKSETCNEDLAGTTDEKSLERVSLSAESLLKAASSVRSGKNSSPINCSRAEKGVARVVNITSPGHDASSRSPTTTASVSATAAPRTVRVAMQVPVVMT…	N-TrxA-His	C-Flag	Class a
ENSG00000164683	HEY1	Homemade	FL	bHLH		MKRAHPEYSSSDSELDETIEVEKESADENGNLSSALGSMSPTTSSQILARKRRRGIIEKRRRDRINNSLSELRRLVPSAFEKQVMEQGSAKLEKAEILQMTVDHLKMLHTAGGKGYFDAHALAMDYRSLGFRECLAEVARYLSIIEGLDASDPLRVRLVSHLNNYASQREAASGAHAGLGHIPWGTVFGHHPHIAHPLLLPQNGHGNAGTTASPTEPHHQGRLGSAHPEAPALRAPPSGSLGPVLPVVTSASKLSPPLLSSVASLSAFPFSFGSFHLLSPNALSPSAPTQAANLGKPYRPWGTEIGAF*	N-TrxA-His	C-Flag	Class a
ENSG00000105991	HOXA1	Homemade	FL	Homeodomain		MDNARMNSFLEYPILSSGDSGTCSARAYPSDHRITTFQSCAVSANSCGGDDRFLVGRGVQIGSPHHHHHHHHRHPQPATYQTSGNLGVSYSHSSCGPSYGSQNFSAPYSPYALNQEADVSGGYPQCAPAVYSGNLSSPMVQHHHHHQGYAGGAVGSPQYIHHSYGQEHQSLALATYNNSLSPLHASHQEACRSPASETSSPAQTFDWMKVKRNPPKTGKVGEYGYLGQPNAVRTNFTTKQLTELEKEFHFNKYLTRARRVEIAASLQLNETQVKIWFQNRRMKQKKREKEGLLPISPATPPGNDEKAEESSEKSSSSPCVPSPGSSTSDTLTTSH*	N-TrxA-His	C-Flag	Class a
ENSG00000120075	HOXB5	Homemade	FL	Homeodomain		MSSYFVNSFSGRYPNGPDYQLLNYGSGSSLSGSYRDPAAMHTGSYGYNYNGMDLSVNRSSASSSHFGAVGESSRAFPAPAQEPRFRQAASSCSLSSPESLPCTNGDSHGAKPSASSPSDQATSASSSANFTEIDEASASSEPEEAASQLSSPSLARAQPEPMATSTAAPEGQTPQIFPWMRKLHISHDMTGPDGKRARTAYTRYQTLELEKEFHFNRYLTRRRRIEIAHALCLSERQIKIWFQNRRMKWKKDNKLKSMSLATAGSAFQP*	N-TrxA-His	C-Flag	Class a
ENSG00000168310	IRF2	Homemade	FL	IRF		MPVERMRMRPWLEEQINSNTIPGLKWLNKEKKIFQIPWMHAARHGWDVEKDAPLFRNWAIHTGKHQPGVDKPDPKTWKANFRCAMNSLPDIEEVKDKSIKKGNNAFRVYRMLPLSERPSKKGKKPKTEKEDKVKHIKQEPVESSLGLSNGVSDLSPEYAVLTSTIKNEVDSTVNIIVVGQSHLDSNIENQEIVTNPPDICQVVEVTTESDEQPVSMSELYPLQISPVSSYAESETTDSVPSDEESAEGRPHWRKRNIEGKQYLSNMGTRGSYLLPGMASFVTSNKPDLQVTIKEESNPVPYNSSWPPFQDLPLSSSMTPASSSSRPDRETRASVIKKTSDITQARVKSC*	N-TrxA-His	C-Flag	Class a
ENSG00000126456	IRF3	Homemade	FL	IRF		MGTPKPRILPWLVSQLDLGQLEGVAWVNKSRTRFRIPWKHGLRQDAQQEDFGIFQAWAEATGAYVPGRDKPDLPTWKRNFRSALNRKEGLRLAEDRSKDPHDPHKIYEFVNSGVGDFSQPDTSPDTNGGGSTSDTQEDILDELLGNMVLAPLPDPGPPSLAVAPEPCPQPLRSPSLDNPTPFPNLGPSENPLKRLLVPGEEWEFEVTAFYRGRQVFQQTISCPEGLRLVGSEVGDRTLPGWPVTLPDPGMSLTDRGVMSYVRHVLSCLGGGLALWRAGQWLWAQRLGHCHTYWAVSEELLPNSGHGPDGEVPKDKEGGVFDLGPFIVDLITFTEGSGRSPRYALWFCVGESWPQDQPWTKRLVMVKVVPTCLRALVEMARVGGASSLENTVDLHISNSH…	N-TrxA-His	C-Flag	Class a
ENSG00000117595	IRF6	Homemade	FL	IRF		MALHPRRVRLKPWLVAQVDSGLYPGLIWLHRDSKRFQIPWKHATRHSPQQEEENTIFKAWAVETGKYQEGVDDPDPAKWKAQLRCALNKSREFNLMYDGTKEVPMNPVKIYQVCDIPQPQGSIINPGSTGSAPWDEKDNDVDEEDEEDELDQSQHHVPIQDTFPFLNINGSPMAPASVGNCSVGNCSPEAVWPKTEPLEMEVPQAPIQPFYSSPELWISSLPMTDLDIKFQYRGKEYGQTMTVSNPQGCRLFYGDLGPMPDQEELFGPVSLEQVKFPGPEHITNEKQKLFTSKLLDVMDRGLILEVSGHAIYAIRLCQCKVYWSGPCAPSLVAPNLIERQKKVKLFCLETFLSDLIAHQKGQIEKQPPFEIYLCFGEEWPDGKPLERKLILVQVIPVVA…	N-TrxA-His	C-Flag	Class a
ENSG00000118922	KLF12	Homemade	FL	Znf_C2H2		ISVHLMRKHVKNINTFENRMLMLDGMPAVRVKTELLESEQGSPNVHNYPDMEAVPLLLNNVKGEPPEDSLSVDHFQTQTEPVDLSINKARTSPTAVSSSPVSMTASASSPSSTSTSSSSSSRLASSPTVITSVSSASSSSTVLTPGPLVASASGVGGQQFLHIIHPVPPSSPMNLQSNKLSHVHRIPVVVQSVPVVYTAVRSPGNVNNTIVVPLLEDGRGHGKAQMDPRGLSPRQSKSDSDDDDLPNVTLDSVNETGSTALSIARAVQEVHPSPVSRVRGNRMNNQKFPCSISPFSIESTRRQRRSESPDSRKRRIHRCDFEGCNKVYTKSSHLKAHRRTHTGEKPYKCTWEGCTWKFARSDELTRHYRKHTGVKPFKCADCDRSFSRSDHLALHRRRH…	N-TrxA-His	C-Flag	Class a
ENSG00000169926	KLF13	Homemade	FL	Znf_C2H2		MAAAAYVDHFAAECLVSMSSRAVVHGPREGPESRPEGAAVAATPTLPRVEERRDGKDSASLFVVARILADLNQQAPAPAPAERREGAAARKARTPCRLPPPAPEPTSPGAEGAAAAPPSPAWSEPEPEAGLEPEREPGPAGSGEPGLRQRVRRGRSRADLESPQRKHKCHYAGCEKVYGKSSHLKAHLRTHTGERPFACSWQDCNKKFARSDELARHYRTHTGEKKFSCPICEKRFMRSDHLTKHARRHANFHPGMLQRRGGGSRTGSLSDYSRSDASSPTISPASSP*	N-TrxA-His	C-Flag	Class a
ENSG00000197063	MAFG	Homemade	FL	bZIP		MTTPNKGNKALKVKREPGENGTSLTDEELVTMSVRELNQHLRGLSKEEIVQLKQRRRTLKNRGYAASCRVKRVTQKEELEKQKAELQQEVEKLASENASMKLELDALRSKYEALQTFARTVARSPVAPARGPLAAGLGPLVPGKVAATSVITIVKSKTDARS*	N-TrxA-His	C-Flag	Class a
ENSG00000108788	MLX	Homemade	FL	bHLH		MTEPGASPEDPWVKASPVGAHAGEGRAGRARARRGAGRRGASLLSPKSPTLSVPRGCREDSSHPACAKVEYAYSDNSLDPGLFVESTRKGSVVSRANSIGSTSASSVPNTDDEDSDYHQEAYKESYKDRRRRAHTQAEQKRRDAIKRGYDDLQTIVPTCQQQDFSIGSQKLSKAIVLQKTIDYIQFLHKEKKKQEEEVSTLRKDVTALKIMKVNYEQIVKAHQDNPHEGEDQVSDQVKFNVFQGIMDSLFQSFNASISVASFQELSACVFSWIEEHCKPQTLREIVIGVLHQLKNQLY*	N-TrxA-His	C-Flag	Class a
ENSG00000129152	MYOD1	Homemade	FL	bHLH		MELLSPPLRDVDLTAPDGSLCSFATTDDFYDDPCFDSPDLRFFEDLDPRLMHVGALLKPEEHSHFPAAVHPAPGAREDEHVRAPSGHHQAGRCLLWACKACKRKTTNADRRKAATMRERRRLSKVNEAFETLKRCTSSNPNQRLPKVEILRNAIRYIEGLQALLRDQDAAPPGAAAAFYAPGPLPPGRGGEHYSGDSDASSPRSNCSDGMMDYSGPPSGARRRNCYEGAYYNEAPSEPRPGKSAAVSSLDCLSSIVERISTESPAAPALLLADVPSESPPRRQEAAAPSEGESSGDPTQSPDAAPQCPAGANPNPIYQVL*	N-TrxA-His	C-Flag	Class a
ENSG00000147862	NFIB	Homemade	FL	NFI		MMYSPICLTQDEFHPFIEALLPHVRAIAYTWFNLQARKRKYFKKHEKRMSKDEERAVKDELLSEKPEIKQKWASRLLAKLRKDIRQEYREDFVLTVTGKKHPCCVLSNPDQKGKIRRIDCLRQADKVWRLDLVMVILFKGIPLESTDGERLMKSPHCTNPALCVQPHHITVSVKELDLFLAYYVQEQDSGQSGSPSHNDPAKNPPGYLEDSFVKSGVFNVSELVRVSRTPITQGTGVNFPIGEIPSQPYYHDMNSGVNLQRSLSSPPSSKRPKTISIDENMEPSPTGDFYPSPSSPAAGSRTWHERDQDMSSPTTMKKPEKPLFSSASPQDSSPRLSTFPQHHHPGIPGVAHSVISTRTPPPPSPLPFPTQAILPPAPSSYFSHPTIRYPPHLNPQDTL…	N-TrxA-His	C-Flag	Class a
ENSG00000171786	NHLH1	Homemade	FL	bHLH		MMLNSDTMELDLPPTHSETESGFSDCGGGAGPDGAGPGGPGGGQARGPEPGEPGRKDLQHLSREERRRRRRATAKYRTAHATRERIRVEAFNLAFAELRKLLPTLPPDKKLSKIEILRLAICYISYLNHVLDV*	N-TrxA-His	C-Flag	Class b
ENSG00000177551	NHLH2	Homemade	FL	bHLH		MMLSPDQAADSDHPSSAHSDPESLGGTDTKVLGSVSDLEPVEEAEGDGKGGSRAALYPHPQQLSREEKRRRRRATAKYRSAHATRERIRVEAFNLAFAELRKLLPTLPPDKKLSKIEILRLAICYISYLNHVLDV*	N-TrxA-His	C-Flag	Class b
ENSG00000106459	NRF1	Homemade	FL	NRF		MEAMRMQLQPLPELGLSPGPATPLSPAAGSLSDLFGGRFGFPTGAPGWGRPRLPRDAEAAAPEAPPRGPPGLGPPGLSGPAAPLAPGAREPTPAEPGEPRRSQEGEPLLPSTSEAQGEQLSPRPVEDLVEPPPEPRDSLSREVAPRGLPPSAPSGTPEPRPGAASPPAAEDLRAQAEAAAAAAEGEGGLDLGTEVHSPLRSQTGDALFSSLQPTSRAHQLRRAQSGLGATDGAGGGTAEGAQHLALQTLYQPLPPHQPLQPAHHPGLNHALGALSHLPFPAAPAPGLFPPQPAAPGLAPGLPAVPGLPPQAPQPPQPQQQQQHQQQQQQQPPQPPQQQHVGAQGEPEGLPRPLPPEAAVEAAGEGPAKARDPPTPAGPHQKPPRDLRAPLPSAVPLPAQ…	N-MBP-His	C-SBP	Class other
ENSG00000100811	YY1	Homemade	FL	Znf_C2H2		MASGDTLYIATDGSEMPAEIVELHEIEVETIPVETIETTVVGEEEEEDDDDEDGGGGDHGGGGGHGHAGHHHHHHHHHHHPPMIALQPLVTDDPTQVHHHQEVILVQTREEVVGGDDSDGLRAEDGFEDQILIPVPAPAGGDDDYIEQTLVTVAAAGKSGGGGSSSSGGGRVKKGGGKKSGKKSYLSGGAGAAGGGGADPGNKKWEQKQVQIKTLEGEFSVTMWSSDEKKDIDHETVVEEQIIGENSPPDYSEYMTGKKLPPGGIPGIDLSDPKQLAEFARMKPRKIKEDDAPRTIACPHKGCTKMFRDNSAMRKHLHTHGPRVHVCAECGKAFVESSKLKRHQLVHTGEKPFQCTFEGCGKRFSLDFNLRTHVRIHTGDRPYVCPFDGCNKKFAQSTN…	N-TrxA-His	C-Flag	Class a
ENSG00000156925	ZIC3	Homemade	FL	Znf_C2H2		MTMLLDGGPQFPGLGVGSFGAPRHHEMPNREPAGMGLNPFGDSTHAAAAAAAAAAFKLSPAAAHDLSSGQSSAFTPQGSGYANALGHHHHHHHHHHHTSQVPSYGGAASAAFNSTREFLFRQRSSGLSEAASGGGQHGLFAGSASSLHAPAGIPEPPSYLLFPGLHEQGAGHPSPTGHVDNNQVHLGLRGELFGRADPYRPVASPRTDPYAAGAQFPNYSPMNMNMGVNVAAHHGPGAFFRYMRQPIKQELSCKWIDEAQLSRPKKSCDRTFSTMHELVTHVTMEHVGGPEQNNHVCYWEECPREGKSFKAKYKLVNHIRVHTGEKPFPCPFPGCGKIFARSENLKIHKRTHTGEKPFKCEFEGCDRRFANSSDRKKHMHVHTSDKPYICKVCDKSYTH…	N-TrxA-His	C-Flag	Class b
ENSG00000060138	YBX3	Homemade	FL	CSD		MSEAGEATTTTTTTLPQAPTEAAAAAPQDPAPKSPVGSGAPQAAAPAPAAHVAGNPGGDAAPAATGTAAAASLATAAGSEDAEKKVLATKVLGTVKWFNVRNGYGFINRNDTKEDVFVHQTAIKKNNPRKYLRSVGDGETVEFDVVEGEKGAEAANVTGPDGVPVEGSRYAADRRRYRRGYYGRRRGPPRNYAGEEEEEGSGSSEGFDPPATDRQFSGARNQLRRPQYRPQYRQRRFPPYHVGQTFDRRSRVLPHPNRIQAGEIGEMKDGVPEGAQLQGPVHRNPTYRPRYRSRGPPRPRPAPAVGEAEDKENQQATSGPNQPSVRRGYRRPYNYRRRPRPPNAPSQDGKEAKAGEAPTENPAPPTQQSSAE	N-MBP-His	C-SBP	Class a
ENSG00000109320	NFKB1 (Active motif, )	Commercial	FL	RHD					Class a
ENSG00000185591	SP1 (Active motif, 81181)	Commercial	FL	Znf_C2H2					Class a

### Sheet: MGYPDa829
	DNA sequence	Protein sequence
Da829	AGCAGCCATCACCATCATCACCACAGCCAGGATCCGGACTTCCACACCTATTACGTTGGCACCGAATCCGTACTGGTTCATAACAACGGTGGTAACTGCATGAAAACCGCGAGCGCTCTGGCACAGGGTGGTTCCAAAGGCGGTTCTACGGCAATCAACCTGCCGGAGTACGATGGTAAAACCACGCACGGCGTTCTGGTTCTGGACAATGGTACCCAGGTGCAGCTGGTGTCTGGTAATGGCGATCCTCGCTACACTAATTATCGCAACAACGGCCACGTTGAACAGAAAGCTGCGATCTACATGCGCGAAAACAACATTTCCAACGCAACTGTTTACCACAACAATACCAACGGCACGTGTGGCTACTGTAACACCATGACTGCCACCTTTCTGCCG…	SSHHHHHHSQDPDFHTYYVGTESVLVHNNGGNCMKTASALAQGGSKGGSTAINLPEYDGKTTHGVLVLDNGTQVQLVSGNGDPRYTNYRNNGHVEQKAAIYMRENNISNATVYHNNTNGTCGYCNTMTATFLPEGATLTVVPPKNAVANNSRAIAYVKTYTGTSNDPKMSSRYKGN
Da829I	ATGCTGGTCGAACACTTTATGGGTCAGAAAGAATGCGATTCCCTGGAAGAGCTGCGTGAAGTCCTGAGCGAACGTACTGAAAAAGGTGTTAACGAATTTATCATCAGCACTCACGAACAGTTCCCTTACATGATCATGAGCGTTAAAGAAAAATACGCTTGTCTGTCTTACTTCCGTGAAGAGGACGATCCGGGTTACAGCTCTGTGAACGCTAACCCGGTTCTGGACGCTGACGGTATTAGCATTTTCTATACCAACACCGATTCTGAAGAAATTGAGGTGGCTAACTACAGCATCGTCAAAATCGAAGACGCTGTGAGCGCCGTTGAGGAATTCTTTGAAACTCTGCAGCTGCCGAAATGTATCGAGTGGGAAGAACTG	MLVEHFMGQKECDSLEELREVLSERTEKGVNEFIISTHEQFPYMIM SVKEKYACLSYFREEDDPGYSSVNANPVLDADGISIFYTNTDSEEIEVANYSIVKIEDAVSAVEEFFETLQLPKCIEWEEL
