## Supplementary material for "Prediction of Transcription Factor DNA Binding Affinity with High-Throughput *K*_d_ Measurements and Deep Learning": table S2: table S2.xlsx

### Sheet: Sheet1
TF name	oligo_name	sequence (5'-3')
SP1	SP1-BICD2-Rs11	/biotin/ATGCTCTGTGAGGGGCGGGCCCTCGGGC
SP1	SP1-DHDDS-Rsd6	/biotin/TGAAGCCGTGGGGACGCGCCCAGCGGAGCTAATCA
SP1	SP1-SUSD3-Rs14	/biotin/GCCCAGGCCCAGGCCCCGCCCCCACAAGCC
SP1	SP1-ZC3H11A-s13	/biotin/GGGAAGGGACTCCCCGACCCAGCGCCTCCCCCGTCACG
YY1	YY1-DESI2-s11	/biotin/AGGCGCCGGAGTTGCCGCCATTTTAGGTCCCGAGGTG
YY1	YY1-DNAJB4-s12	/biotin/ACAGCTAAGAAAGAAAGAAAATGGCGGCCGTCGAAGCTC
YY1	YY1-USC1-s13	/biotin/GATAGAGATTGGCAGCCATCTTGCTTTGGGGCAAGC
CEBPG	CEBPG-CLPB-s11	/biotin/TTCCCAGAAGGCTGTGGGATTGCGTCACAATGACTGCGG
CEBPG	CEBPG-WARS1-s13	/biotin/CGAGCCATTAGCTGGTCATTGCATCAGCCACCCCTCA
CEBPG	CEBPG-SCLT1-s8L	/biotin/TGTAGCTCTGCGTCTTGCCCCGGACCACTCCTTG GAGACGGTGGCGCCTCTTGCGTCATCACGCGGGCGTTG GAGCTTACGCCATCGCGCGTGTGTTGCTACCAGGA
